# Genomic variance of the 2019-nCoV coronavirus

**DOI:** 10.1101/2020.02.02.931162

**Authors:** Carmine Ceraolo, Federico M. Giorgi

## Abstract

There is rising global concern for the recently emerged novel Coronavirus (2019-nCov). Full genomic sequences have been released by the worldwide scientific community in the last few weeks in order to understand the evolutionary origin and molecular characteristics of this virus. Taking advantage of all the genomic information currently available, we constructed a phylogenetic tree including also representatives of other *coronaviridae*, such as Bat coronavirus (BCoV) and SARS. We confirm high sequence similarity (>99%) between all sequenced 2019-nCoVs genomes available, with the closest BCoV sequence sharing 96.2% sequence identity, confirming the notion of a zoonotic origin of 2019-nCoV. Despite the low heterogeneity of the 2019-nCoV genomes, we could identify at least two hyper-variable genomic hotspots, one of which is responsible for a Serine/Leucine variation in the viral ORF8-encoded protein. Finally, we perform a full proteomic comparison with other *coronaviridae*, identifying key aminoacidic differences to be considered for antiviral strategies deriving from previous anti-coronavirus approaches.
