## Supplementary Table S1 for "Genomic variance of the 2019-nCoV coronavirus"

### Sheet: Sheet1
Virus name	Passage details/history	Accession ID	Collection date	Submission Date	Host	Originating lab	Submitting lab
BetaCoV/Italy/INMI2/2020	unknown	EPI_ISL_406960	2020-01	2020-02-01	Human	unknown	Virology Laboratory, INMI L. Spallanzani
BetaCoV/Italy/INMI1/2020	unknown	EPI_ISL_406959	2020-01	2020-02-01	Human	unknown	Virology Laboratory, INMI L. Spallanzani
BetaCoV/Germany/BavPat1/2020	Original	EPI_ISL_406862	2020-01-28	2020-01-31	Human	Charité Universitätsmedizin Berlin, Institute of Virology; Institut für Mikrobiologie der Bundeswehr, Munich	Charité Universitätsmedizin Berlin, Institute of Virology
BetaCoV/Australia/VIC01/2020	Original	EPI_ISL_406844	2020-01-25	2020-01-31	Human	Monash Medical Centre	Collaboration between the University of Melbourne at The Peter Doherty Institute for Infection and Immunity, and the Victorian Infectious Disease Reference Laboratory
BetaCov/Wuhan/WH04/2020	Original	EPI_ISL_406801	2020-01-05	2020-01-30	Human	General Hospital of Central Theater Command of People's Liberation Army of China	BGI & Institute of Microbiology, Chinese Academy of Sciences & Shandong First Medical University & Shandong Academy of Medical Sciences & General Hospital of Central Theater Command of People's Liberation Army of China
BetaCov/Wuhan/WH03/2020	Original	EPI_ISL_406800	2020-01-01	2020-01-30	Human	General Hospital of Central Theater Command of People's Liberation Army of China	BGI & Institute of Microbiology, Chinese Academy of Sciences & Shandong First Medical University & Shandong Academy of Medical Sciences & General Hospital of Central Theater Command of People's Liberation Army of China
BetaCov/Wuhan/WH01/2019	Original	EPI_ISL_406798	2019-12-26	2020-01-30	Human	General Hospital of Central Theater Command of People's Liberation Army of China	BGI & Institute of Microbiology, Chinese Academy of Sciences & Shandong First Medical University & Shandong Academy of Medical Sciences & General Hospital of Central Theater Command of People's Liberation Army of China
BetaCoV/China/WHU02/2020	Original	EPI_ISL_406717	2020-01-02	2020-01-30	Human	unknown	State Key Laboratory of Virology, Wuhan University
BetaCoV/China/WHU01/2020	Original	EPI_ISL_406716	2020-01-02	2020-01-30	Human	unknown	State Key Laboratory of Virology, Wuhan University
BetaCoV/France/IDF0373/2020	Original	EPI_ISL_406597	2020-01-23	2020-01-29	Human	Department of Infectious and Tropical Diseases, Bichat Claude Bernard Hospital, Paris	National Reference Center for Viruses of Respiratory Infections, Institut Pasteur, Paris
BetaCoV/France/IDF0372/2020	Original	EPI_ISL_406596	2020-01-23	2020-01-29	Human	Department of Infectious and Tropical Diseases, Bichat Claude Bernard Hospital, Paris	National Reference Center for Viruses of Respiratory Infections, Institut Pasteur, Paris
BetaCoV/Shenzhen/SZTH-004/2020	Original	EPI_ISL_406595	2020-01-16	2020-01-29	Human	Shenzhen Key Laboratory of Pathogen and Immunity, National Clinical Research Center for Infectious Disease, Shenzhen Third People's Hospital	Shenzhen Key Laboratory of Pathogen and Immunity, National Clinical Research Center for Infectious Disease, Shenzhen Third People's Hospital
BetaCoV/Shenzhen/SZTH-003/2020	Original	EPI_ISL_406594	2020-01-16	2020-01-29	Human	Shenzhen Key Laboratory of Pathogen and Immunity, National Clinical Research Center for Infectious Disease, Shenzhen Third People's Hospital	Shenzhen Key Laboratory of Pathogen and Immunity, National Clinical Research Center for Infectious Disease, Shenzhen Third People's Hospital
BetaCoV/Shenzhen/SZTH-002/2020	Original	EPI_ISL_406593	2020-01-13	2020-01-29	Human	Shenzhen Key Laboratory of Pathogen and Immunity, National Clinical Research Center for Infectious Disease, Shenzhen Third People's Hospital	Shenzhen Key Laboratory of Pathogen and Immunity, National Clinical Research Center for Infectious Disease, Shenzhen Third People's Hospital
BetaCoV/Shenzhen/SZTH-001/2020	Original	EPI_ISL_406592	2020-01-13	2020-01-29	Human	Shenzhen Third People's Hospital	Shenzhen Key Laboratory of Pathogen and Immunity, National Clinical Research Center for Infectious Disease,Shenzhen Third People's Hospital
BetaCoV/Guangdong/20SF201/2020	Original	EPI_ISL_406538	2020-01-23	2020-01-29	Human	Guangdong Provincial Center for Diseases Control and Prevention;Guangdong Provincial Institute of Public Health	Guangdong Provincial Center for Diseases Control and Prevention
BetaCoV/Foshan/20SF211/2020	Original	EPI_ISL_406536	2020-01-22	2020-01-29	Human	Guangdong Provincial Center for Diseases Control and Prevention; Guangdong Provincial Public Health	Guangdong Provincial Center for Diseases Control and Prevention
BetaCoV/Foshan/20SF210/2020	Original	EPI_ISL_406535	2020-01-22	2020-01-29	Human	Guangdong Provincial Center for Diseases Control and Prevention; Guangdong Provincial Public Health	Guangdong Provincial Center for Diseases Control and Prevention
BetaCoV/Foshan/20SF207/2020	Original	EPI_ISL_406534	2020-01-22	2020-01-29	Human	Guangdong Provincial Center for Diseases Control and Prevention; Guangdong Provincial Public Health	Guangdong Provincial Center for Diseases Control and Prevention
BetaCoV/Guangzhou/20SF206/2020	Original	EPI_ISL_406533	2020-01-22	2020-01-29	Human	Guangdong Provincial Center for Diseases Contorl and Prevention; Guangdong Provinical Public Health	Guangdong Provincial Center for Diseases Control and Prevention
BetaCoV/Guangdong/20SF174/2020	Original	EPI_ISL_406531	2020-01-22	2020-01-29	Human	Guangdong Provincial Center for Diseases Contorl and Prevention; Guangdong Provinical Public Health	Guangdong Provincial Center for Disease Control and Prevention
BetaCoV/USA/AZ1/2020	Original	EPI_ISL_406223	2020-01-22	2020-01-28	Human	Arizona Department of Health Services	Pathogen Discovery, Respiratory Viruses Branch, Division of Viral Diseases, Centers for Disease Control and Prevention
BetaCoV/USA/CA2/2020	Original	EPI_ISL_406036	2020-01-22	2020-01-27	Human	California Department of Public Health	Pathogen Discovery, Respiratory Viruses Branch, Division of Viral Diseases, Centers for Dieases Control and Prevention
BetaCoV/USA/CA1/2020	Original	EPI_ISL_406034	2020-01-23	2020-01-27	Human	California Department of Public Health	Pathogen Discovery, Respiratory Viruses Branch, Division of Viral Diseases, Centers for Dieases Control and Prevention
BetaCoV/Taiwan/2/2020	Original	EPI_ISL_406031	2020-01-23	2020-01-27	Human	Centers for Disease Control, R.O.C. (Taiwan)	Centers for Disease Control, R.O.C. (Taiwan)
BetaCoV/USA/IL1/2020	Original	EPI_ISL_404253	2020-01-21	2020-01-25	Human	IL Department of Public Health Chicago Laboratory	Pathogen Discovery, Respiratory Viruses Branch, Division of Viral Diseases, Centers for Dieases Control and Prevention
BetaCoV/Shenzhen/HKU-SZ-002/2020	Original	EPI_ISL_406030	2020-01-01	2020-01-24	Human	The University of Hong Kong - Shenzhen Hospital	Li Ka Shing Faculty of Medicine, The University of Hong Kong
BetaCoV/Shenzhen/HKU-SZ-005/2020	Original	EPI_ISL_405839	2020-01-01	2020-01-24	Human	The University of Hong Kong - Shenzhen Hospital	Li Ka Shing Faculty of Medicine, The University of Hong Kong
BetaCoV/USA/WA1/2020	Original	EPI_ISL_404895	2020-01-19	2020-01-24	Human	Providence Regional Medical Center	Division of Viral Diseases, Centers for Disease Control and Prevention
BetaCoV/bat/Yunnan/RaTG13/2013	Original	EPI_ISL_402131	2013-07-24	2020-01-24	Rhinolophus affinis	Wuhan Institute of Virology, Chinese Academy of Sciences	Wuhan Institute of Virology, Chinese Academy of Sciences
BetaCoV/Guangdong/20SF040/2020	Original	EPI_ISL_403937	2020-01-18	2020-01-22	Human	Guangdong Provincial Center for Diseases Control and Prevention; Guangdong Provincial Public Health	Department of Microbiology, Guangdong Provincial Center for Diseases Control and Prevention
BetaCoV/Guangdong/20SF028/2020	Original	EPI_ISL_403936	2020-01-17	2020-01-22	Human	Guangdong Provincial Center for Diseases Control and Prevention; Guangdong Provincial Public Health	Department of Microbiology, Guangdong Provincial Center for Diseases Control and Prevention
BetaCoV/Guangdong/20SF025/2020	Original	EPI_ISL_403935	2020-01-15	2020-01-22	Human	Guangdong Provincial Center for Diseases Control and Prevention; Guangdong Provincial Public Health	Department of Microbiology, Guangdong Provincial Center for Diseases Control and Prevention
BetaCoV/Guangdong/20SF014/2020	Original	EPI_ISL_403934	2020-01-15	2020-01-22	Human	Guangdong Provincial Center for Diseases Control and Prevention; Guangdong Provincial Public Health	Department of Microbiology, Guangdong Provincial Center for Diseases Control and Prevention
BetaCoV/Guangdong/20SF013/2020	Original	EPI_ISL_403933	2020-01-15	2020-01-22	Human	Guangdong Provincial Center for Diseases Control and Prevention; Guangdong Provincial Public Health	Department of Microbiology, Guangdong Provincial Center for Diseases Control and Prevention
BetaCoV/Guangdong/20SF012/2020	Original	EPI_ISL_403932	2020-01-14	2020-01-22	Human	Guangdong Provincial Center for Diseases Control and Prevention; Guangdong Provincial Public Health	Department of Microbiology, Guangdong Provincial Center for Diseases Control and Prevention
BetaCoV/Zhejiang/WZ-02/2020	Original	EPI_ISL_404228	2020-01-17	2020-01-21	Human	Zhejiang Provincial Center for Disease Control and Prevention	Department of Microbiology, Zhejiang Provincial Center for Disease Control and Prevention
BetaCoV/Zhejiang/WZ-01/2020	Original	EPI_ISL_404227	2020-01-16	2020-01-21	Human	Zhejiang Provincial Center for Disease Control and Prevention	Department of Microbiology, Zhejiang Provincial Center for Disease Control and Prevention
BetaCoV/Wuhan/IPBCAMS-WH-02/2019	Original	EPI_ISL_403931	2019-12-30	2020-01-21	Human	Institute of Pathogen Biology, Chinese Academy of Medical Sciences & Peking Union Medical College	Institute of Pathogen Biology, Chinese Academy of Medical Sciences & Peking Union Medical College
BetaCoV/Wuhan/IPBCAMS-WH-03/2019	Original	EPI_ISL_403930	2019-12-30	2020-01-21	Human	Institute of Pathogen Biology, Chinese Academy of Medical Sciences & Peking Union Medical College	Institute of Pathogen Biology, Chinese Academy of Medical Sciences & Peking Union Medical College
BetaCoV/Wuhan/IPBCAMS-WH-04/2019	Original	EPI_ISL_403929	2019-12-30	2020-01-21	Human	Institute of Pathogen Biology, Chinese Academy of Medical Sciences & Peking Union Medical College	Institute of Pathogen Biology, Chinese Academy of Medical Sciences & Peking Union Medical College
BetaCoV/Wuhan/IPBCAMS-WH-05/2020	Original	EPI_ISL_403928	2020-01-01	2020-01-21	Human	Institute of Pathogen Biology, Chinese Academy of Medical Sciences & Peking Union Medical College	Institute of Pathogen Biology, Chinese Academy of Medical Sciences & Peking Union Medical College
BetaCoV/Wuhan/HBCDC-HB-01/2019	Original	EPI_ISL_402132	2019-12-30	2020-01-19	Human	Wuhan Jinyintan Hospital	Hubei Provincial Center for Disease Control and Prevention
BetaCoV/Wuhan/WIV07/2019	Original	EPI_ISL_402130	2019-12-30	2020-01-18	Human	Wuhan Jinyintan Hospital	Wuhan Institute of Virology, Chinese Academy of Sciences
BetaCoV/Wuhan/WIV06/2019	Original	EPI_ISL_402129	2019-12-30	2020-01-18	Human	Wuhan Jinyintan Hospital	Wuhan Institute of Virology, Chinese Academy of Sciences
BetaCoV/Wuhan/WIV05/2019	Original	EPI_ISL_402128	2019-12-30	2020-01-18	Human	Wuhan Jinyintan Hospital	Wuhan Institute of Virology, Chinese Academy of Sciences
BetaCoV/Wuhan/WIV02/2019	Original	EPI_ISL_402127	2019-12-30	2020-01-18	Human	Wuhan Jinyintan Hospital	Wuhan Institute of Virology, Chinese Academy of Sciences
BetaCoV/Nonthaburi/74/2020	Original	EPI_ISL_403963	2020-01-13	2020-01-17	Human	Bamrasnaradura Hospital	1. Department of Medical Sciences, Ministry of Public Health, Thailand 2. Thai Red Cross Emerging Infectious Diseases - Health Science Centre 3. Department of Disease Control, Ministry of Public Health, Thailand
BetaCoV/Nonthaburi/61/2020	Original	EPI_ISL_403962	2020-01-08	2020-01-17	Human	Bamrasnaradura Hospital	1. Department of Medical Sciences, Ministry of Public Health, Thailand 2. Thai Red Cross Emerging Infectious Diseases - Health Science Centre 3. Department of Disease Control, Ministry of Public Health, Thailand
BetaCoV/Kanagawa/1/2020	Original	EPI_ISL_402126	2020-01-14	2020-01-16	Human	Dept. of Virology III, National Institute of Infectious Diseases	Dept. of Virology III, National Institute of Infectious Diseases
BetaCoV/Wuhan-Hu-1/2019	unknown	EPI_ISL_402125	2019-12-31	2020-01-12	Human	unknown	National Institute for Communicable Disease Control and Prevention (ICDC) Chinese Center for Disease Control and Prevention (China CDC)
BetaCoV/Wuhan/WIV04/2019	Original	EPI_ISL_402124	2019-12-30	2020-01-11	Human	Wuhan Jinyintan Hospital	Wuhan Institute of Virology, Chinese Academy of Sciences
BetaCoV/Wuhan/IPBCAMS-WH-01/2019	Original	EPI_ISL_402123	2019-12-24	2020-01-11	Human	Institute of Pathogen Biology, Chinese Academy of Medical Sciences & Peking Union Medical College	Institute of Pathogen Biology, Chinese Academy of Medical Sciences & Peking Union Medical College
BetaCoV/Wuhan/IVDC-HB-04/2020	Original	EPI_ISL_402120	2020-01-01	2020-01-11	Human	National Institute for Viral Disease Control and Prevention, China CDC	National Institute for Viral Disease Control and Prevention, China CDC
BetaCoV/Wuhan/IVDC-HB-05/2019	Original	EPI_ISL_402121	2019-12-30	2020-01-10	Human	National Institute for Viral Disease Control and Prevention, China CDC	National Institute for Viral Disease Control and Prevention, China CDC
BetaCoV/Wuhan/IVDC-HB-01/2019	Virus Isolate, Passage 1	EPI_ISL_402119	2019-12-30	2020-01-10	Human	National Institute for Viral Disease Control and Prevention, China CDC	National Institute for Viral Disease Control and Prevention, China CDC
